# Functional interplay between SWI/SNF complexes underlies BRD9 dependency in SMARCB1-mutant cancers

**DOI:** 10.1101/2022.08.07.503080

**Authors:** Robert J. Mobley, Jacquelyn A. Myers, Kendall M. Wills, Hayden A. Malone, Trishabelle I. Manzano, Janet F. Partridge, Charles W. M. Roberts

## Abstract

Genes encoding subunits of SWI/SNF (BAF) chromatin remodeling complexes are mutated in >20% of cancers. SWI/SNF complexes exist in three distinct families that each contribute to regulation of transcription, although the functional interactions between the families are not well understood. Rhabdoid tumors constitute an informative model system as these highly aggressive cancers are driven by inactivation of a single SWI/SNF subunit, SMARCB1, which is present in two SWI/SNF families (cBAF and PBAF) but not in the third (GBAF/ncBAF). We and others have shown that BRD9, a therapeutically targetable member of ncBAF, is essential specifically in SMARCB1-deficient cancers, suggesting key functional relationships between SMARCB1-containing complexes and BRD9/ncBAF. However, the mechanistic underpinnings of these relationships are poorly understood. Here, we demonstrate that genomic binding of BRD9 is largely dependent upon SMARCB1 such that the absence of SMARCB1 results in significantly reduced BRD9 binding. At select sites, however, we show that SMARCB1-loss results in gain of BRD9 binding and BRD9-dependent accessibility. We find that this gain is associated with expression of genes promoting cell migration. Our results define relationships between SWI/SNF complex families, elucidate mechanisms by which SMARCB1 loss drives oncogenesis, and provide mechanistic insight into the synthetic-lethal relationship between SMARCB1 and BRD9.
