## Supplemental file 3 for "Functional interplay between SWI/SNF complexes underlies BRD9 dependency in SMARCB1-mutant cancers"

Chroms	txStart	txEnd	refseqID	rank product	Strands	GeneSymbol
chr19	43371344	43383819	NM_001297773	7.824e-08	-	PSG1
chr19	43757433	43773715	NM_001301709	1.118e-07	-	PSG9
chr19	43671894	43690688	NM_001130014	1.229e-07	-	PSG5
chr1	171227061	171255117	NM_001282692	5.365e-07	+	FMO1
chr19	43568361	43586893	NM_031246	1.106e-06	-	PSG2
chr17	79609330	79615785	NM_031945	1.878e-06	+	TSPAN10
chr19	43428283	43441330	NM_001290042	1.878e-06	-	PSG7
chr19	43511808	43530631	NM_001113410	1.967e-06	-	PSG11
chr19	43256838	43269831	NM_001130167	2.716e-06	-	PSG8
chr1	43391045	43424847	NM_006516	3.621e-06	-	SLC2A1
chr19	43696853	43709926	NM_001276495	3.912e-06	-	PSG4
chr19	43225793	43244668	NM_021016	4.694e-06	-	PSG3
chr22	18043138	18073656	NM_001303484	9.165e-06	+	SLC25A18
chr7	100770369	100782547	NM_000602	1.070e-05	+	SERPINE1
chr1	117452544	117532980	NM_020440	1.381e-05	+	PTGFRN
chr10	93666344	93669258	NM_152429	1.542e-05	-	FGFBP3
chr11	73882107	73965748	NM_001271593	1.693e-05	+	PPME1
chr5	74323288	74326724	NM_016591	1.841e-05	-	GCNT4
chr19	43407767	43422076	NM_002782	2.140e-05	-	PSG6
chr6	36708554	36807220	NM_020939	2.575e-05	-	CPNE5
chr10	112631552	112659764	NM_014456	3.008e-05	+	PDCD4
chr12	13236470	13256630	NM_001080555	3.319e-05	-	GSG1
chr10	95066185	95242074	NM_013451	3.353e-05	-	MYOF
chr2	110841446	110874143	NM_005434	4.363e-05	-	MALL
chr5	75911306	75919259	NM_004101	4.990e-05	-	F2RL2
chr18	3878179	3897069	NR_038895	5.054e-05	+	DLGAP1-AS3
chr16	28548661	28550495	NM_012385	5.097e-05	-	NUPR1
chr14	103592663	103603776	NM_006291	5.231e-05	+	TNFAIP2
chr10	74033676	74035797	NM_019058	5.304e-05	+	DDIT4
chr8	81540685	81787016	NM_001033723	5.641e-05	-	ZNF704
chr1	172410596	172413230	NM_153747	6.538e-05	-	PIGC
chr20	33814538	33864804	NM_006690	6.599e-05	+	MMP24
chr10	123237843	123357972	NM_022970	6.625e-05	-	FGFR2
chr15	57668702	57842925	NM_001252335	6.726e-05	+	CGNL1
chr2	39892637	39945104	NM_001167959	6.728e-05	+	TMEM178A
chr3	49506135	49573051	NM_001177643	6.812e-05	+	DAG1
chr2	150426146	150444330	NM_015702	7.649e-05	-	MMADHC
chr18	43753987	43846955	NM_145055	7.676e-05	+	C18orf25
chr1	43629844	43637986	NM_006824	7.973e-05	-	EBNA1BP2
chr5	74073398	74162663	NM_015566	9.478e-05	-	FAM169A
chr20	45837858	45985633	NM_001281779	9.491e-05	-	ZMYND8
chr2	8868986	8977755	NM_020738	9.496e-05	-	KIDINS220
chr17	17746821	17875784	NM_001288789	9.696e-05	-	TOM1L2
chr22	21321446	21335649	NM_001146288	1.080e-04	+	AIFM3
chr8	6357174	6420784	NM_001118888	1.088e-04	-	ANGPT2
chr2	86066270	86116157	NM_003896	1.167e-04	-	ST3GAL5
chr5	76011867	76031595	NM_001992	1.175e-04	+	F2R
chr12	48176506	48213763	NM_015401	1.227e-04	-	HDAC7
chr1	183217371	183274009	NM_170706	1.230e-04	-	NMNAT2
chr11	62201013	62314332	NM_024060	1.235e-04	-	AHNAK
chr5	118668869	118730299	NM_001286814	1.249e-04	+	TNFAIP8
chr13	100258917	100545018	NM_206808	1.285e-04	+	CLYBL
chr15	55831084	55881050	NM_015617	1.317e-04	-	PYGO1
chr2	160956176	161056824	NM_001282390	1.330e-04	-	ITGB6
chr16	11439294	11445620	NM_152308	1.404e-04	+	RMI2
chr18	3496029	3874253	NM_001242764	1.404e-04	-	DLGAP1
chr11	73745476	73882064	NM_015531	1.442e-04	-	C2CD3
chr15	83328032	83378660	NM_001278512	1.454e-04	-	AP3B2
chr12	122277432	122296769	NM_002150	1.539e-04	-	HPD
chr3	154797435	154901518	NM_000902	1.616e-04	+	MME
chr1	110198697	110204331	NM_000850	1.618e-04	+	GSTM4
chr1	110254863	110260890	NM_000851	1.684e-04	+	GSTM5
chr8	17501302	17555246	NM_020749	1.691e-04	-	MTUS1
chr12	47473385	47630446	NM_138371	1.778e-04	+	PCED1B
chr9	100961279	100975833	NM_001267572	1.800e-04	-	TBC1D2
chr7	76054271	76071388	NM_001110354	1.807e-04	+	ZP3
chr20	30252260	30310656	NM_001191	1.823e-04	-	BCL2L1
chr15	39873279	39889668	NM_003246	1.859e-04	+	THBS1
chr8	38244648	38267042	NM_001199660	1.901e-04	+	LETM2
chr11	86502100	86522273	NM_001293180	1.921e-04	+	PRSS23
chr1	234527058	234614849	NM_005646	1.987e-04	-	TARBP1
chr11	66330934	66336047	NM_003793	2.028e-04	-	CTSF
chr1	8071778	8086393	NM_018948	2.029e-04	-	ERRFI1
chr1	230457391	230561674	NM_001258311	2.117e-04	-	PGBD5
chr19	6531009	6535939	NM_003811	2.126e-04	+	TNFSF9
chr19	6585849	6591163	NM_001252	2.149e-04	-	CD70
chr11	75273100	75283849	NM_001235	2.167e-04	+	SERPINH1
chrX	102632108	102633092	NM_014380	2.185e-04	+	NGFRAP1
chr10	61548505	61666414	NM_005436	2.225e-04	-	CCDC6
chr6	7541869	7586946	NM_004415	2.272e-04	+	DSP
chr19	18496967	18499986	NM_004864	2.332e-04	+	GDF15
chr7	106297210	106301634	NM_175884	2.506e-04	-	CCDC71L
chr21	44834397	44847002	NM_173354	2.584e-04	-	SIK1
chr22	18074902	18111588	NM_001696	2.666e-04	-	ATP6V1E1
chr3	196366566	196388874	NM_198565	2.798e-04	+	NRROS
chr6	130339727	130462594	NM_032438	2.848e-04	+	L3MBTL3
chr15	40580097	40600174	NM_001284297	2.873e-04	-	PLCB2
chr8	104831415	105266656	NM_014677	3.008e-04	+	RIMS2
chr17	47653297	47661171	NM_007225	3.082e-04	+	NXPH3
chr4	123747862	123819390	NM_002006	3.151e-04	+	FGF2
chr12	66218239	66360071	NM_003483	3.198e-04	+	HMGA2
chr14	100800124	100842680	NM_213645	3.220e-04	-	WARS
chr1	110453232	110473616	NM_000757	3.262e-04	+	CSF1
chr1	169075946	169101960	NM_001677	3.333e-04	+	ATP1B1
chr12	54674487	54679030	NM_002136	3.340e-04	+	HNRNPA1
chr11	7506599	7532606	NM_198474	3.392e-04	+	OLFML1
chr20	33759739	33765165	NM_006404	3.476e-04	+	PROCR
chr12	54685890	54694821	NM_001136023	3.483e-04	-	NFE2
chr17	17942610	17971718	NM_024052	3.514e-04	+	GID4
chr11	44953898	44972857	NM_001258324	3.594e-04	-	TP53I11
chr12	48128452	48152889	NM_001098531	3.602e-04	-	RAPGEF3
chr12	109273856	109294710	NM_001917	3.738e-04	+	DAO
chr3	33155449	33189265	NM_006371	3.814e-04	+	CRTAP
chr10	99344101	99372555	NM_138413	4.020e-04	+	HOGA1
chr10	95256368	95288849	NM_001127182	4.044e-04	+	CEP55
chr17	289770	295731	NM_182705	4.131e-04	-	FAM101B
chr9	110045516	110094475	NM_002874	4.158e-04	+	RAD23B
chr10	124221040	124274424	NM_002775	4.171e-04	+	HTRA1
chr18	60790578	60986613	NM_000633	4.239e-04	-	BCL2
chr2	129023053	129076171	NM_004807	4.326e-04	-	HS6ST1
chr16	71660055	71670108	NM_052858	4.345e-04	+	MARVELD3
chr3	55542335	56502391	NM_015576	4.351e-04	-	ERC2
chr1	163112088	163172963	NM_001254749	4.521e-04	-	RGS5
chr22	31644347	31676066	NM_016733	4.614e-04	+	LIMK2
chr16	69743303	69760571	NM_001286137	4.760e-04	-	NQO1
chr17	47676245	47755525	NM_003563	4.777e-04	-	SPOP
chr6	52226925	52272575	NM_133367	4.875e-04	+	PAQR8
chr19	18451407	18480763	NM_017712	4.891e-04	+	PGPEP1
chr1	210001311	210030910	NM_014388	5.011e-04	+	DIEXF
chr6	11183530	11382581	NM_001142393	5.229e-04	-	NEDD9
chr10	99332197	99343641	NM_020349	5.260e-04	+	ANKRD2
chr21	35445822	35515334	NM_032476	5.311e-04	+	MRPS6
chr21	35445822	35478561	NM_006933	5.311e-04	+	SLC5A3
chr17	17714662	17740325	NM_004176	5.404e-04	-	SREBF1
chr7	45951843	45960871	NM_000598	5.606e-04	-	IGFBP3
chr17	76849058	76921472	NM_003255	5.622e-04	-	TIMP2
chr7	100805789	100808852	NM_003378	5.886e-04	-	VGF
chr8	130851838	131028897	NR_046360	5.921e-04	-	FAM49B
chr10	101542354	101611949	NM_000392	5.934e-04	+	ABCC2
chr11	44282277	44331716	NM_021926	5.962e-04	-	ALX4
chr9	26903367	26947468	NM_001031689	5.972e-04	-	PLAA
chr6	10428017	10435055	NR_027793	6.054e-04	-	LINC00518
chr1	235710984	235814054	NM_004485	6.098e-04	-	GNG4
chr12	107385142	107487635	NM_004075	6.426e-04	-	CRY1
chr4	186506597	186733410	NM_001145670	6.597e-04	-	SORBS2
chr6	43044551	43129458	NM_001270398	6.774e-04	+	PTK7
chr10	13685705	14372866	NM_018027	6.810e-04	-	FRMD4A
chr12	57489186	57505196	NM_001178078	6.988e-04	-	STAT6
chr4	26321331	26436752	NM_005349	7.078e-04	+	RBPJ
chr19	6677845	6720693	NM_000064	7.098e-04	-	C3
chr8	38758752	38831430	NM_021623	7.359e-04	+	PLEKHA2
chr7	8008373	8128709	NM_138426	7.414e-04	+	GLCCI1
chr6	121756722	121770890	NM_000165	7.528e-04	+	GJA1
chr12	54674532	54678663	NR_002944	7.737e-04	+	HNRNPA1P10
chr17	17921333	17942480	NM_145691	7.792e-04	-	ATPAF2
chr5	112212080	112258031	NM_005669	7.821e-04	-	REEP5
chr8	38268655	38325363	NM_001174065	7.830e-04	-	FGFR1
chr20	34021144	34025970	NM_000557	7.986e-04	-	GDF5
chr10	112679300	112773425	NM_007373	8.089e-04	+	SHOC2
chr13	103451398	103493888	NM_017693	8.228e-04	+	BIVM
chr3	149530474	149679925	NM_007282	8.296e-04	+	RNF13
chr10	320129	735608	NM_014974	8.358e-04	-	DIP2C
chr13	111530886	111567454	NM_017664	8.359e-04	-	ANKRD10
chr1	41944445	41950354	NM_001302269	8.368e-04	-	EDN2
chr6	139693391	139695350	NM_001168389	8.436e-04	-	CITED2
chr2	28718937	28866653	NM_153021	8.637e-04	+	PLB1
chr17	47778295	47785313	NM_005827	8.864e-04	-	SLC35B1
chr17	56160779	56167618	NM_080677	8.972e-04	+	DYNLL2
chr2	26987141	27004099	NM_017877	9.578e-04	+	SLC35F6
chr1	172501488	172580975	NM_016227	9.895e-04	+	SUCO
chr14	100259744	100408395	NM_004434	1.001e-03	+	EML1
chr17	46802126	46806111	NM_006361	1.008e-03	-	HOXB13
chr10	105036919	105050108	NM_032727	1.019e-03	+	INA
chr20	33866708	33872520	NM_181468	1.021e-03	-	EIF6
chr7	47314751	47621742	NM_022748	1.021e-03	-	TNS3
chr5	172195092	172198203	NM_004417	1.032e-03	-	DUSP1
chr17	80278899	80291921	NM_003004	1.050e-03	-	SECTM1
chr10	70042416	70092684	NM_022129	1.058e-03	-	PBLD
chr5	75904919	76003957	NM_001285461	1.061e-03	+	IQGAP2
chr15	74833547	74890472	NM_006465	1.064e-03	+	ARID3B
chr3	49449638	49453909	NM_022171	1.073e-03	+	TCTA
chr17	26205339	26220409	NM_001076680	1.078e-03	-	LYRM9
chr10	124134093	124191871	NM_001001974	1.078e-03	+	PLEKHA1
chr22	18121349	18213621	NM_015367	1.093e-03	+	BCL2L13
chr5	59892738	59995993	NM_001145208	1.114e-03	-	DEPDC1B
chr14	31569320	31676729	NM_015382	1.116e-03	-	HECTD1
chr6	7402879	7418270	NM_153005	1.120e-03	+	RIOK1
chr9	80911990	80945009	NM_058179	1.124e-03	+	PSAT1
chr11	73685715	73693889	NM_003355	1.134e-03	-	UCP2
chr1	90287479	90401989	NM_018103	1.159e-03	+	LRRC8D
chr15	74701629	74726299	NM_003612	1.171e-03	-	SEMA7A
chr4	166794409	166952111	NM_001204760	1.172e-03	+	TLL1
chr2	28615778	28637516	NM_005253	1.199e-03	+	FOSL2
chr15	67807259	67813311	NR_040055	1.200e-03	-	IQCH-AS1
chr6	11713887	11779280	NM_001143948	1.235e-03	-	ADTRP
chr1	26187974	26197744	NM_178422	1.244e-03	-	PAQR7
chr12	63037762	63328665	NM_020700	1.254e-03	-	PPM1H
chr17	46018888	46026674	NM_018129	1.266e-03	+	PNPO
chr7	23145916	23215038	NM_018846	1.285e-03	+	KLHL7
chr1	110168048	110174677	NM_203404	1.289e-03	+	AMPD2
chr12	6456008	6484390	NM_001159576	1.298e-03	-	SCNN1A
chr11	7711154	7727941	NM_198185	1.325e-03	-	OVCH2
chr9	26840682	26892826	NM_001167575	1.355e-03	-	CAAP1
chr6	10396915	10419797	NM_001042425	1.385e-03	-	TFAP2A
chr17	49039534	49198226	NM_003971	1.387e-03	-	SPAG9
chr1	183898795	184006904	NM_001303420	1.421e-03	-	COLGALT2
chr7	23221445	23240630	NM_007342	1.481e-03	+	NUPL2
chr5	74632992	74657926	NM_000859	1.486e-03	+	HMGCR
chr3	133292433	133309118	NM_001134422	1.490e-03	+	CDV3
chr6	80340999	80413369	NM_031469	1.502e-03	+	SH3BGRL2
chr4	8442531	8478282	NM_152544	1.506e-03	+	TRMT44
chr12	79985744	80084790	NM_002583	1.511e-03	-	PAWR
chr3	37094116	37217851	NM_001134369	1.529e-03	-	LRRFIP2
chr17	46799081	46799882	NM_032391	1.543e-03	-	PRAC1
chr17	46801053	46802120	NM_001282276	1.552e-03	+	PRAC2
chr12	6437922	6451283	NM_001065	1.585e-03	-	TNFRSF1A
chr1	23832919	23857712	NM_004091	1.597e-03	-	E2F2
chr4	4420695	4543775	NM_016930	1.605e-03	-	STX18
chr1	244212240	244220780	NM_001278196	1.605e-03	+	ZBTB18
chr11	69061604	69064754	NM_138768	1.637e-03	+	MYEOV
chr5	138089084	138270723	NM_001903	1.665e-03	+	CTNNA1
chr10	101635333	101769676	NM_015221	1.681e-03	-	DNMBP
chr7	6369039	6388590	NM_001037163	1.686e-03	-	FAM220A
chr1	183155173	183214262	NM_005562	1.701e-03	+	LAMC2
chr7	75956107	75988342	NM_012479	1.706e-03	-	YWHAG
chr14	55603700	55612148	NR_003225	1.756e-03	+	LGALS3
chr8	38854504	38962779	NM_003816	1.761e-03	+	ADAM9
chr10	123499935	123687578	NM_007041	1.762e-03	-	ATE1
chr11	64126624	64139687	NM_001006944	1.769e-03	+	RPS6KA4
chr10	101909846	101945734	NM_006459	1.773e-03	-	ERLIN1
chr9	3824127	4152183	NM_152629	1.774e-03	-	GLIS3
chr9	26956370	27062931	NM_025103	1.780e-03	+	IFT74
chr1	167691186	167761156	NM_003953	1.781e-03	+	MPZL1
chr10	93683735	93790080	NM_003972	1.832e-03	+	BTAF1
chr3	361365	451097	NM_001253388	1.841e-03	+	CHL1
chr10	73724119	73773322	NM_004273	1.857e-03	+	CHST3
chr5	140797259	140892548	NM_018927	1.862e-03	+	PCDHGB7
chr17	56048909	56065615	NM_007146	1.887e-03	-	VEZF1
chr4	77356252	77704405	NM_020859	1.902e-03	+	SHROOM3
chrX	102611379	102613397	NM_016303	1.937e-03	+	WBP5
chr3	134196545	134204831	NM_001242375	1.947e-03	-	ANAPC13
chr15	34158427	34331303	NM_020371	1.953e-03	-	AVEN
chr7	76139739	76157199	NM_182683	1.954e-03	+	UPK3B
chr6	52285804	52360583	NM_001172420	1.997e-03	+	EFHC1
chr17	906757	935081	NM_001256847	1.999e-03	-	ABR
chr9	116356433	116360023	NM_001276262	2.031e-03	+	RGS3
chr22	31721789	31742249	NM_032050	2.080e-03	-	PATZ1
chr1	223900118	223963720	NM_001748	2.087e-03	+	CAPN2
chr4	8594386	8621488	NM_003652	2.094e-03	+	CPZ
chr11	12399025	12556903	NM_018222	2.135e-03	+	PARVA
chr15	98503932	98517068	NM_183376	2.142e-03	+	ARRDC4
chr17	635846	646075	NM_024792	2.152e-03	+	FAM57A
chr2	28974613	29025806	NM_206876	2.178e-03	+	PPP1CB
chr18	3962352	4013943	NR_102696	2.183e-03	+	DLGAP1-AS4
chr7	588833	752161	NM_002735	2.196e-03	-	PRKAR1B
chr15	83424696	83424823	NR_003011	2.221e-03	+	SCARNA15
chr5	60047615	60140101	NM_001104558	2.231e-03	-	ELOVL7
chr17	40834631	40852011	NM_003632	2.294e-03	+	CNTNAP1
chr1	110527386	110566364	NM_001242673	2.315e-03	+	AHCYL1
chr11	12695968	12966284	NM_021961	2.321e-03	+	TEAD1
chr7	22766765	22771621	NM_000600	2.354e-03	+	IL6
chr3	139654026	140286919	NM_022131	2.365e-03	+	CLSTN2
chrX	102507922	102510121	NM_153333	2.397e-03	-	TCEAL8
chr10	93558150	93625232	NM_025235	2.408e-03	+	TNKS2
chr3	16306666	16347594	NM_138381	2.521e-03	+	OXNAD1
chr1	52082545	52254891	NM_148909	2.523e-03	+	OSBPL9
chr19	18284589	18288934	NM_006332	2.624e-03	+	IFI30
chr3	122130699	122134882	NM_019069	2.629e-03	-	WDR5B
chr11	73977693	74022721	NM_182904	2.695e-03	-	P4HA3
chr21	30428642	30446118	NM_006585	2.734e-03	-	CCT8
chr17	702552	882998	NM_022463	2.763e-03	-	NXN
chr18	33234532	33291798	NM_020474	2.807e-03	+	GALNT1
chr6	52362199	52441862	NM_012288	2.844e-03	-	TRAM2
chr3	64079525	64211131	NM_198859	2.848e-03	-	PRICKLE2
chr6	154726432	154831753	NM_173515	2.856e-03	-	CNKSR3
chr1	90460677	90472000	NM_182975	2.868e-03	+	ZNF326
chr16	75262927	75301951	NM_001170715	2.868e-03	-	BCAR1
chr10	112404154	112599229	NM_001134363	2.882e-03	+	RBM20
chr2	205410515	206484886	NM_057177	2.914e-03	+	PARD3B
chr1	235272657	235292256	NM_014765	2.990e-03	-	TOMM20
chr10	33189245	33247293	NM_002211	3.058e-03	-	ITGB1
chr11	7686325	7694122	NM_001302827	3.070e-03	-	CYB5R2
chr14	23594503	23623659	NM_182728	3.191e-03	-	SLC7A8
chrX	134124967	134126503	NM_001163438	3.214e-03	+	SMIM10
chr16	11348273	11350039	NM_003745	3.253e-03	-	SOCS1
chr2	154333851	154335322	NM_019845	3.257e-03	-	RPRM
chr2	86333304	86369280	NM_017952	3.281e-03	+	PTCD3
chr12	57392616	57400297	NM_014830	3.419e-03	-	ZBTB39
chr1	156711898	156721543	NM_004494	3.452e-03	-	HDGF
chr14	68213236	68283306	NM_015346	3.452e-03	-	ZFYVE26
chr14	75745480	75748937	NM_005252	3.453e-03	+	FOS
chr1	118472371	118503049	NM_006784	3.461e-03	+	WDR3
chr5	76114832	76131140	NM_005242	3.503e-03	+	F2RL1
chr5	71616193	71655180	NM_001284404	3.505e-03	+	PTCD2
chr13	103436630	103451404	NM_024089	3.530e-03	-	KDELC1
chrX	133903595	133931262	NM_001170757	3.588e-03	-	FAM122B
chr14	68286495	69062738	NM_133509	3.649e-03	+	RAD51B
chr3	14166439	14185180	NM_024334	3.651e-03	+	TMEM43
chr10	73818791	73848531	NM_001244950	3.708e-03	-	SPOCK2
chr20	25275378	25371618	NM_015600	3.765e-03	-	ABHD12
chr14	23305741	23316808	NM_004995	3.818e-03	+	MMP14
chr11	65339819	65341669	NM_001098784	3.912e-03	+	FAM89B
chr21	30378079	30391685	NM_016940	3.965e-03	-	RWDD2B
chrX	40486172	40506819	NM_144970	4.012e-03	-	CXorf38
chr6	10521567	10629601	NM_145649	4.188e-03	+	GCNT2
chr11	28129797	28355054	NM_152636	4.253e-03	+	METTL15
chr9	80850990	80881983	NM_032171	4.310e-03	+	CEP78
chr2	3501689	3523350	NM_018269	4.405e-03	-	ADI1
chr15	67835020	68099455	NM_002757	4.411e-03	+	MAP2K5
chr8	38122257	38126738	NM_032483	4.456e-03	-	PPAPDC1B
chr7	39663151	39747723	NM_005402	4.602e-03	+	RALA
chr10	99473464	99477909	NM_031484	4.812e-03	+	MARVELD1
chr11	73661363	73681332	NM_153614	5.027e-03	+	DNAJB13
chr1	24069855	24088549	NM_003198	5.155e-03	+	TCEB3
chr5	167719064	167899308	NM_001161661	5.194e-03	+	WWC1
chr6	7281375	7313547	NM_001292008	5.230e-03	-	SSR1
chr21	45079431	45115960	NM_015056	6.101e-03	+	RRP1B
